# Structural Determinants for the Monomeric and Phospholipid-Transport P4B-ATPase via comprehensive *in silico* analysis of P4-ATPase structures

**DOI:** 10.1101/2025.07.01.662597

**Authors:** Kadambari Vijay Sai, Danny Farhat, Sai Anvithaa Sundar Rajan, Jyh-Yeuan Lee

**Author notes:** Correspondence addressed to: Jyh-Yeuan (Eric) Lee. **FOOTNOTE:** This report is part of a Special Issue commemorating the 68^th^ Annual Conference for Canadian Society of Molecular Biosciences: Protein Homeostasis – From Basic Science to Human Health, and the 4^th^ Biennial Proteostasis Researchers in Canada, Eh (PRinCE) Conference.

## Abstract

The P4-ATPase family of phospholipid flippases plays a critical role in maintenance of membrane asymmetry and cellular protein traffic and eukaryotic homeostasis. Several structures of these phospholipid flippases have been resolved, along with extensive biochemical characterization of the substrate transport properties. However, an essential subfamily of monomeric phospholipid flippases, the P4B-ATPases, remains to be characterized in depth. While P4B-ATPases appear to share similar lipid transport properties to their heterodimeric counterparts, the P4A-ATPases, the basis of their substrate translocation as monomers is currently unknown. In this study, we investigated the divergence of P4B-ATPases from other P-type ATPases using a structure-based analysis of sequence conservation. Our results showed conservative and non-conservative pockets and pathways in the P4B-ATPases near critical residues for the substrate transport pathway. P4B-ATPases also exhibit a unique interaction of an invariant proline near a conserved TM1-2 aromatic cluster, where dynamics simulation confirmed interactions with phospholipids and cholesterol by this conserved aromatic cluster. A critical TM6 residue was observed orienting into a conserved P4B-pathway whose function is currently unknown but a disease mutation hotspot, suggesting that P4B-ATPases exhibit novel transport and/or regulatory mechanisms. Our results provide a molecular framework for further studies on this essential subfamily of monomeric phospholipid flippases.
