## Supplementary Tables for "Structural Determinants for the Monomeric and Phospholipid-Transport P4B-ATPase via comprehensive *in silico* analysis of P4-ATPase structures": Table_S1.xlsx

### Sheet: Supp Table 1. Proteins used
Protein	Classification	Organism
ATP7A	P1B	Homo sapiens
ATP7B	P1B	Homo sapiens
ATP2A1	P2A	Homo sapiens
ATP2A2	P2A	Homo sapiens
ATP2A3	P2A	Homo sapiens
ATP2C1	P2A	Homo sapiens
ATP2C2	P2A	Homo sapiens
ATP2B1	P2B	Homo sapiens
ATP2B2	P2B	Homo sapiens
ATP2B3	P2B	Homo sapiens
ATP2B4	P2B	Homo sapiens
ATP1A1	P2C	Homo sapiens
ATP1A2	P2C	Homo sapiens
ATP1A3	P2C	Homo sapiens
ATP1A4	P2C	Homo sapiens
ATP4A	P2C	Homo sapiens
ATP12A	P2C	Homo sapiens
Dnf1	P4A	Saccharomyces cerevisiae
Dnf2	P4A	Saccharomyces cerevisiae
Dnf3	P4A	Saccharomyces cerevisiae
Drs2	P4A	Saccharomyces cerevisiae
ATP8A1	P4A	Homo sapiens
ATP8A2	P4A	Homo sapiens
ATP8B1	P4A	Homo sapiens
ATP8B2	P4A	Homo sapiens
ATP8B3	P4A	Homo sapiens
ATP8B4	P4A	Homo sapiens
ATP10A	P4A	Homo sapiens
ATP10B	P4A	Homo sapiens
ATP10D	P4A	Homo sapiens
ATP11A	P4A	Homo sapiens
ATP11B	P4A	Homo sapiens
ATP11C	P4A	Homo sapiens
ALA1	P4A	Arabidopsis thaliana
ALA3	P4A	Arabidopsis thaliana
ALA4	P4A	Arabidopsis thaliana
ALA5	P4A	Arabidopsis thaliana
ALA6	P4A	Arabidopsis thaliana
ALA7	P4A	Arabidopsis thaliana
ALA8	P4A	Arabidopsis thaliana
ALA9	P4A	Arabidopsis thaliana
ALA10	P4A	Arabidopsis thaliana
ALA11	P4A	Arabidopsis thaliana
ALA12	P4A	Arabidopsis thaliana
Neo1	P4B	Saccharomyces cerevisiae
ATP9A	P4B	Homo sapiens
ATP9B	P4B	Homo sapiens
MmATP9A	P4B	Mus musculus
MmATP9B	P4B	Mus musculus
TAT-5	P4B	Caenorhabditis elegans
TAT-6	P4B	Caenorhabditis elegans
CaNeo1	P4B	Candida albicans
ATP8	P4B	Toxoplasma gondii
Apt4	P4B	Plasmodium falciparum
ALA2	P4C	Arabidopsis thaliana
ATP13A1	P5A	Homo sapiens
Spf1	P5A	Saccharomyces cerevisiae
ATP13A2	P5B	Homo sapiens
ATP13A3	P5B	Homo sapiens
ATP13A4	P5B	Homo sapiens
ATP13A5	P5B	Homo sapiens
Ypk9	P5B	Saccharomyces cerevisiae
