## Supplementary Tables for "Structural Determinants for the Monomeric and Phospholipid-Transport P4B-ATPase via comprehensive *in silico* analysis of P4-ATPase structures": Table_S2.xlsx

### Sheet: Supp Table 2. Structures used
Experimentally resolved structures
Protein	Classification	PDB IDs
ATP7B	P1B	7SI7, 7SI3, 7SI6, 7XUK, 7XUM, 7XUN, 7XUO, 8IOY, 6A71, 6A72
SERCA	P2A	4NAB, 6RB2, 5ZMV, 5ZMW, 6RB2, 3TLM, 2BY4, 6YAA, 3NAL, 3NAM, 3NAN, 4BEW, 2YFY, 3N8G, 4NAB, 2O9J, 2OA0, 3B9B, 3BA6, 5A3R, 3FPB, 5A3Q, 5MPM, 6HXB, 5A3S, 3B9R, 3FGO, 3N5K, 2VOY, 8OWA, 8OWL, 7MPA, 1KJU, 3J7T, 3W5C, 4YCL, 1SU4, 1T5S, 1T5T, 2C88, 2C8L, 2EAR, 2EAU, 3AR2, 3AR3, 3AR5, 3AR6, 3FPS, 3W5B, 3W5D, 4J2T, 4YCM, 4YCN, 5NCQ, 5XA7, 5XA8, 5XAB, 6HEF, 1XP5, 2C8K, 2C9M, 2DQS, 2EAT, 2ZBD, 2ZBF, 2ZBG, 3AR…
ATP2C1	P2A	7YAM, 7YAI, 7YAJ, 7YAG, 7YAH, 8IWP, 8IWR, 8IWS, 8IWT, 8IWU, 8IWW
ATP2B1	P2B	6A69
ATP1A1	P2C	7QTV, 7E1Z, 7E20, 7E21
ATP1A3	P2C	8D3U, 8D3V, 83W, 8D3X, 8D3Y
ATP4A	P2C	1IWC, 1IWF, 7EFL, 7EFM, 7EFN, 8IJV, 8IJW, 8IJX, 8JMN, 8WA5, 7ET1, 7W47, 7W49, 7W4A, 5YLU, 5YLV, 6JXH, 6JXI, 6JXK, 7W48
ATP12A	P2C	7X20, 7X21, 7X22, 7X23, 7X24, 8IJM, 8IJL
Dnf1	P4A	7DRX, 7DSH, 7DSI, 7F7F, 7KY6, 7WHW, 7WHV, 7KYB, 7KYC, 6LCP, 6LCR
Dnf2	P4A	7KYA, 7KY5, 7KY7, 7KY8, 7KY9
Drs2	P4A	7OH4, 7OH5, 7OH6, 7OH7, 6PSX, 6PSY, 7PEM, 6ROI, 6ROH, 6ROJ
Neo1	P4B	7RD6, 7RD7, 7RD8, 9BS1
ATP8A1	P4A	6K7G, 6K7H, 6K7I, 6K7J, 6K7K, 6K7L, 6K7M, 6K7N
ATP9A	P4B	9VDK, 9VDL, 9VDM, 9VDN
ATP8B1	P4A	8OXA, 8OXB, 8OXC, 8OX4, 8OX5, 8OX6, 8OX7, 8OX8, 8OX9, 7PY4, 7VGH, 7VGJ, 7VGI
ATP11C	P4A	7BSP, 7BSQ, 7BSS, 7BSU, 7BSV, 7BSW, 7VSG, 7VSH, 6LKN, 9VKG, 9VNT, 9VQ2, 9VSL
Spf1	P5A	6XMP, 6XMT, 6XMU, 6XMS, 6XMQ
Ypk9	P5B	7OP1, 7OP3, 7OP5, 7OP8
ATP13A2	P5B	8IEL, 8IEK, 8IEM, 8IEN, 8IEO, 8IER, 8IES, 7VPI, 7VPJ, 7VPK, 7VPL, 7N70, 7N72, 7N73, 7N74, 7N75, 7N76, 7N77, 7N78, 7M5V, 7M5X, 7M5Y, 7FJM, 7FJP, , 7FJQ
AlphaFold Structures
Protein	Classification	AlphaFold ID (v4)
ATP7A	P1B	AF-Q04656-F1
ATP7B	P1B	AF-P35670-F1
ATP2A1	P2A	AF-O14983-F1
ATP2A2	P2A	AF-P16615-F1
ATP2A3	P2A	AF-Q93084-F1
ATP2C1	P2A	AF-P98194-F1
ATP2C2	P2A	AF-O75185-F1
ATP2B1	P2B	AF-P20020-F1
ATP2B2	P2B	AF-Q01814-F1
ATP2B3	P2B	AF-Q16720-F1
ATP2B4	P2B	AF-P23634-F1
ATP1A1	P2C	AF-Q5TC04-F1
ATP1A2	P2C	AF-P50993-F1
ATP1A3	P2C	AF-P13637-F1
ATP1A4	P2C	AF-Q13733-F1
ATP4A	P2C	AF-P20648-F1
ATP12A	P2C	AF-P54707-F1
Dnf1	P4A	AF-P32660-F1
Dnf2	P4A	AF-Q12675-F1
Dnf3	P4A	AF-Q12674-F1
Drs2	P4A	AF-P39524-F1
ATP8A1	P4A	AF-Q9Y2Q0-F1
ATP8A2	P4A	AF-Q9NTI2-1-F1
ATP8B1	P4A	AF-O43520-F1
ATP8B2	P4A	AF-P98198-F1
ATP8B3	P4A	AF-O60423-1-F1
ATP8B4	P4A	AF-Q8TF62-F1
ATP10A	P4A	AF-O60312-F1
ATP10B	P4A	AF-O94823-F1
ATP10D	P4A	AF-Q9P241-F1
ATP11A	P4A	AF-P98196-F1
ATP11B	P4A	AF-Q9Y2G3-F1
ATP11C	P4A	AF-Q8NB49-F1
ALA1	P4A	AF-P98204-F1
ALA3	P4A	AF-Q9XIE6-F1
ALA4	P4A	AF-Q9LNQ4-F1
ALA5	P4A	AF-Q9SGG3-F1
ALA6	P4A	AF-Q9SLK6-F1
ALA7	P4A	AF-Q9LVK9-F1
ALA8	P4A	AF-Q9LK90-F1
ALA9	P4A	AF-Q9SX33-F1
ALA10	P4A	AF-Q9LI83-F1
ALA11	P4A	AF-Q9SAF5-F1
ALA12	P4A	AF-P57792-F1
Neo1	P4B	AF-P40527-F1
ATP9A	P4B	AF-O75110-F1
ATP9B	P4B	AF-O43861-F1
MmATP9A	P4B	AF-O70228-F1
MmATP9B	P4B	AF-P98195-F1
TAT-5	P4B	AF-G5EBH1-F1
TAT-6	P4B	AF-P91203-F1
CaNeo1	P4B	Generated
ATP8	P4B	Generated
Apt4	P4B	Generated
ALA2	P4C	AF-P98205-F1
ATP13A1	P5A	AF-Q9HD20-F1
Spf1	P5A	AF-P39986-F1
ATP13A2	P5B	AF-Q9NQ11-F1
ATP13A3	P5B	AF-Q9H7F0-F1
ATP13A4	P5B	AF-Q4VNC1-F1
ATP13A5	P5B	AF-Q4VNC0-F1
Ypk9	P5B	AF-Q12697-F1
