## Supplementary Tables for "Structural Determinants for the Monomeric and Phospholipid-Transport P4B-ATPase via comprehensive *in silico* analysis of P4-ATPase structures": Table_S3.xlsx

### Sheet: Supp Table 3. P4 conserved
Domain	Drs2	Neo1	Trends	Exceptions	Residue in exception	P1A (7A, 7B)	P2A (2A1-3, 2C1-2)	P2B (2B1-4)	P2C (4A, 12A, 1A1-4)	P5A (13A1)	P5B (13A2-5)	P4A (Plants)	P4C (plants)	Identified
A	R183	R155	R	8B3	W	E	F, F, F, L, F	T, T, A, R	Y, Y, Y, Y, Y, Y	P	L, L, L, L	R	R
A	Y198	Y170	Y, F	9B	H	M	Y, W, Y, H, H	F, F, Y, F	D, D, D, G, D, D	F	Y, Y, C, C	Y, F	C
A-TM1 linker	K207	K179	K	Dnf3	R	S, H	E, E, E, E, N	-, -, -, -	P, P, P, P, R, K	V	V, V, V, I	K, R	K
A-TM1 linker	Y208	Y180	Y			H, H	G, G, G, D, S	P, P, P, P	T, T, T, T, G, Q	P	K, P, T, Q	Y	Y	Yes
A-TM1 linker	N209	N181	N, T, S	8A2	S	L, L	K, K, K, E, E	K, K, K, K	T, T, T, T, T, T	D	S, S, P, P	N, T, S	T
TM1	F213	F185	F			R, M	T, T, S, P. P	T, T, T, T	E, E, E, E, E, E	L	L, L, L, L	F	F	Yes
TM1	P215	P187	P			I, I	W, L, W, W, W	L, L, L, L	I, V, V, V, V, V	K	V, I, I, V	P	P
TM1	L218	L190	L, I			W, W	V, V, V, Y. Y	V, V, V, V	C, C, C, C, A, L	A	A, V, V, V	L	L
TM1	F219	Y191	Y, F	Dnf1, Dnf2	L, L	Q, Q	I, I, L, I, L	W, W, W, W	R, R, R, K, R, K	-	L, L, L, L	F, Y	W	Yes
TM1	E221	Q193	Q	Drs2	E		Q, Q, Q, Q, Q	A, A, A, A	L, L, L, L, L, M	-	-, -, -, -	Q	Q
TM1	F222	F194	F	8A2	I	A, A	F, F, F, F, F	L, L, L, L	F, F, F, F, A, V	-	-, -, -, -	F	F	Yes
TM1	N227	N199	N			D, D	V, V, V, I, I	L, L, L, L	S, S, S, S, Q, S	F	Y, Y, Y, Y	N, Y	N
TM1	F229	Y201	Y, F			L, L	I, I, I, L, L	I, I, I, I	L, L, L, L, L, L	F	F, F, F, F	Y	Y	Yes
TM1	F230	F202	F			I, I	L, L, L, L, L	L, L, L, L	L, L, L, L, M, L	Q	Q, Q, Q, Q	F	F	Yes
TM1	L231	L203	L	10A, 11A	V, F	V, V	L, L, L, L, L	E, E, E, E	W, W, W, W, W, W	V	A, L, L, A	L	L
TM1	Q237	Q209	Q, N	Dnf1, Dnf2	G, G	A, A	S, S, S, S, S	S, S, S, S	C, C, C, C, C, C	W	W, W, W, W	S, A, N	Q
TM2	T253	P225	P	Drs2	T	F, F	I, I, I, V, V	V, V, V, V	V, V, V, V, V, V	T	I, M, M, L	P	P
TM2	L254	L226	L	10A, 8B3	V, M	I, I	L, L, L, V, V	V, V, V, V	V, V, V, V, V, V	L	S, S, S, T	L	L
TM2	K264	K236	K, R			A, A	Q, Q, Q, S, S	K, K, K, K	Q, Q, Q, Q, Q, Q	L	K, S, D, D	K	K
TM2	E265	E237	E, D	11A, 11B, 11C	Q, Q, Q	K, K	E, E, E, E, E	E, E, E, E	E, E, E, E, E, E	V	T, I, L, L	E, D	E
TM2	E268	D240	E, D			T, T	A, A, A, L, L	F, F, F, F	S, S, S, S, S, S	Q	Q, Q, Q, Q	E	D
TM2	D269	D241	D	9A, 9B	E, E	S, S	E, E, E, E, E	R, R, R, R	S, S, S, S, T, T	M	S, Y, S, S	D	D
TM2	R272	R244	R	9A, 8B3	C, K	L, L	A, A, A, L, L	Q, Q, Q, Q	I, I, I, I, I, I	M	L, L, L, L	R	R
TM2	D276	D248	D			I, M	L, L, L, -, -	E, E, E, E	F, F, F, F, F, F	R	V, V, V, V	D	D
TM2	N280	N252	N			A, A	E, E, E, V, V	K, K, K, K	V, V, V, V, V, I	K	L, S, N, N	N	N
A	V304	V272	V			R, R	P, P, P, P, P	V, V, V, V	V, V, V, V, V, V	P	P, P, P, P	V, I	V
A	A318	A286	A	9B, 11A, 11C	S, C, C	V, V	A, A, A, A, A	A, A, A, A	A, A, A, A, A, A	C	C, C, C, C	A, C	C
A	L323	L291	L			I, L	L, T, I, F, T	I, I, I, I	I, I, I, I, L, L	L	V, I, I, I	L, M	L
A	S325	S293	S, T	Dnf3	C	-, -	I, I, I, A, V	G, G, A, G	A, S, A, A, A, S	-	-, -, -, -	S, T	T
A	C332	S300	C	Neo1	S	S, T	L, L, L, L, L	L, L, L, L	C, C, C, C, C, C	C	C, C, C, C	C, V	C
A	T336	T304	T			E, E	Q, Q, Q, E, E	E, E, E, E	N, N, N, N, N, N	E	E, E, E, E	T	T
A	D340	D308	D				T, T, T, T, T	-, -, -, -	T, T, T, T, T, T	T	T, T, T, T	D	D
A	T343	T311	T	11A, 11C	S, S	V, V (insertion between E and V)	S, S, S, T, A	-, -, -, -	S, S, S, S, S, S	S	S, S, S, S	T, S	T
A	K346	K314	K			K, K	V, V, V, C, C	-, -, -, -	Q, Q, Q, Q, Q, Q	Q	V, V, V, V	K	K
A	E373	S339	E, Q	Neo1	S	-,-	P, P, P, A, T	-, -, -, -	-, -, -, -, -, -	V	G, E, V, M	E	P
A	P375	P341	P			-,-	P, P, P, -, -	T, T, T, T	-, -, -, -, -, -	-	-, -, W, W	P	P
A	N376	E342	N, Q	Dnf1, Dnf2, 11B, Neo1	H, H, E, E	-,-	R, R, R, N, G	E, E, E, E	F, F, C, F, C, F	-	-, -, K, K	N	D
A	Y382	F348	F, Y			-,-	-, -, -, -, -	V, V, V, V	L, L, L, L, L, L	D	-, -, -, -	F	F
A	G384	G350	G			-,-	-, -, -, -, -	K, K, K, K	-, -, -, -, -, -	-	-, -, -, -	G, A	A
A	L395	L362	L, F, V, I			-,-	-, -, -, -, -	-, -, -, -	-, -, -, -, -, -	-	T, T, D, D	L	L
A	Q399	N366	N, Q	8B4, 8B1, 10B, 11B	K, K, S, S	S, S	N, N, N, N, N	P, P, P, P	N, N, N, N, N, N	H	H, H, H, H	Q, N	N
A	G415	A382	G	Neo1	A	I, I	G, G, G, G, G	M, M, M, M	G, G, G, G, G, G	A	A, A, A, A	G	G
A	E423	D390	E, D			D, D	G, N, H, N, S	N, N, N, N	R, R, R, S, R, R	N	C, S, N, N	D, E	Q
A-TM3 linker	N429	N396	N			I, I	I, I, I, V, V	I, I, I, I	I, I, I, I, I, I	L	L, L, L, L	N	S
A-TM3 linker	K436	K403	K			S, S	D, E, E, P, P	E, E, E, E	G, G, G, G, E, E	R	I, T, V, L	K	K
TM3	N445	N412	N			D, D	D, D, D, D, D	T, T, T, T	E, E, E, E, E, E	F	M, Y, I, F	D, N	D
TM4	I500	I449	I, V, L			I, I	V, V, V, V, V	T, T, T, T	I, I, I, I, M, I	L	D, D, D, I	L, M, T, I	L
TM4	I508	V457	I, V, M, L			C, C	E, E, E, E, E	E, E, E, E	E, E, E, E, E, E	P	P, P, P, P	I	I
TM4	S509	S458	S			S, S	G, G, G, G, G	G, G, G, G	G, G, G, G, G, G	E	A, A, A, V	S	S	Yes
TM4	V512	V461	V, I			L, L	A, A, A, I, I	L, L, L, L	A, A, A, A, A, A	I	A, A, A, A	V, I	V
TM4	K518	K467	K, R			V, V	L, L, L, L, L	L, L, L, L	L, L, L, L, L, L	V	T, I, I, N	K, R	K
TM4	D528	D477	D			-, -	-. -, -, - , -	-, -, -, -	-, -, -, -, -, -	-	-, -, -, -	D	D
TM4-P linker	R543	R486	R, K	11A, 11B, 11C	N, N, N	K, K	R, R, R, K, K	R, R, R, R	K, K, K, K, K, K	T	I, I, I, I	R	A
TM4-P linker	T544	T487	T, S	10A, 10B, 10D	A, A, A	G, G	S, S, S, K, K	H, H, H, H	N, N, N, N, N, N	E	H, S, S, S	T, A	N
TM4-P linker	E549	E492	E, D			E, E	E, E, E, E, E	E, E, E, E	E, E, E, E, E, E	P	N, N, N, N	E	E
TM4-P linker	L551	L494	L			A, A	L, L, L, L, L	M, M, M, M	L, L, L, L, L, L	A	G, C, C, C	L	L
P	Y556	Y499	Y			V, T	V, V, V, V, V	A, A, A, A	T, T, T, T, V, I	V	L, L, L, L	T, Y	Y
P	S559	S502	S, T			F, F	S, S, S, S, S	S, S, S, S	S, S, S, S, S, S	F	F, F, F, F	S	T
N	R567	Q510	Q, E, D	Drs2, 8A1, 8A2	R, C, C	H, H	T, T, T, K, A	T, M, T, M	Q, Q, Q, Q, Q, Q	S	E, E, R, E	C, R, D	D
N	N568	N511	N			G, G	N, N, N, N, N	N, N, N, N	N, N, N, N, N, N	D	D, D, D, D	N	N
N	M570	M513	M	8B3	L	P, P	M, M, M, M, M	M, M, M, M	M, M, M, M, M, M	L	L, L, L, L	M	M
N	F572	L515	F	Neo1	L	V, V	V, V, V, V, V	V, V, V, V	V, V, V, V, V, V	V	V, L, L, L	F	F
N	K573	K516	K, R	8B2, 8B3, 11C	N, N, I	N, M	C, C, C, T, T	V, V, V, V	A, A, A, A, S, A	R	M, W, W, W	L, I, V, F, Q	R
N	S574	K517	K, R	Drs2, 11A, 11B, 11C	S, E, E, E	Q, R	K, R, R, H, Q	Q, Q, Q, Q	H, H, H, H, H, H	G	G, G, G, G	K, C	R
N	G579	T522 (G521)	G	Shifted in P4B		L, L	I, L, V, S, S	G, G, G, N	D, D, D, D, D, D	R	F, F, F, F	A, G, E (G at next site)	G
N	Y582	Y525	Y	Dnf3	W	-,-	F, F, F, A, A	Y, Y, Y, Y	H, H, H, Y, H, F	E	V, E, H, H	Y	Y
N	C633	C576	C			A, A	C, C, C, C, A	N, N, N, N	C, C, C, C, C, C	C	C, C, C, C	C	C
N	H634	H577	H	10A, B, D	N, N, N	E, E	N, N, N, N, N	S, S, S, C	N, N, N, N, N, N	H	H, H, H, H	H, N	N
N	V636	V579	V	Dnf3, 8A2	C, A	N, S	S, S, S, A, A	Y, Y, Y, Y	A, A, A, A, A, A	L	L, L, L, L	A, V, I	V
N	Y648	Y590	Y	Dnf1, Dnf2	L, I	-,-	K, K, K, L, V	R, R, R, R	V, T, V, T, V, V	L	P, L, I, I	Y	Y
N	S652	S594	S			H, H	E, E, E, K, Q	N, N, N, N	D, D, D, D, D, D	D	D, D, D, D	S	S
N	P653	P595	P			P, P	A, A, A, P, P	K, K, K, K	A, A, A, A, A, A	P	P, P, P, P	P	Q
N	D654	D596	D			L, L	T, T, T, T, T	T, T, T, T	S, S, S, S, S, S	L	M, L, L, L	D	D
N	E655	E597	E			G, G	E, E, E, E, E	E, E, E, E	E, E, E, E, E, E	E	D, D, D, D	E	E
N	A657	A599	A			A, A	A, A, A, A, A	A, A, G, A	A, A, A, A, A, A	A	K, K, K, K	A, S	A
N	L658	I600	L	Neo1	I	I, V	L, L, L, L, L	L, L, L, L	L, L, L, L, L, L	M	M, M, M, M	F, L	L
N	V659	V601	V			T, T	T, T, T, I, M	L, L, L, L	L, L, L, L, L, L	L	V, F, F, F	V, L	V
N	G666	G608	G	8A1, 10A, 10B, 10D	N, N, S, Q	-, -	N, N, N, G, D	K, K, K, K	C, C, S, Y, L, L	-	G, G, T, A	G	H
N	Y690	Y632	Y, F			G, G	M, M, M, Y, Y	D, E, E, E	Y, N, N, N, F, N	L	V, I, I, I	Y, F	Y
N	L693	L635	L			I, T	E, E, E, K, K	Y, Y, Y, Y	I, V, V, V, V, V	H	L, V, L, L	L, V, I	L
N	K703	K645	K	11A, B, C	R	C, C	K, K, K, K, K	K, K, K, K	K, K, K, K, K, K	K	Q, Q, Q, Q	K	K
N	R704	R646	R			G, G	S, S, S, W, W	S, S, S, S	Y, Y, Y, Y, F, F	R	R, R, R, R	R	R
N	M705	M647	M			I, I	M, M, M, M, M	M, M, M, M	Q, Q, Q, Q, Q, Q	M	M, M, M, M	M, Q	M
N	A707	I649	V, I	Dnf1, Dnf2	C, C	C, C	V, V, V, V, V	T, T, T, T	S, S, S, S, S, S	V	V, V, V, V	V, A	V
N	I708	I650	I, V, L			K, K	Y, Y, Y, K, K	V, V, V, V	I, I, I, I, I, I	L	V, V, I, I	I, V	V
N	F709	V651	V, F, I	Drs2	F	V, V	C, C, C, C, C	I, I, I, L	H, H, H, H, H, H	A	V, A, V, A	V, C, L	V
N	R710	R652	R, K	11B	Q	T, S	S, T, T, V, S	R, R, K, K	K, E, E, L, T, E	S	A, R, Q, Q	R, Q, G	K
N	D724	D667	D	11B	E	R, R	P, P, P, Y, L	S, S, S, S	P, P, P, P, P, P	P	P, P, P, P	D	D
N	A750	A688	A	Dnf3	S	E, E	E, E, E, E, E	A, A, A, A	G, G, G, G, G, G	S	T, T, T, T	G, A, S	S
N	E752	E690	E	10B, 10D, 11B, 11C	D, Q, K, D	K, K	D, D, D, A, L	D, D, D, E	L, L, L, L, L, L	E	A, Q, Q, Q	A, S, D	L
N	L754	L692	L	11C	Y	R, Q	L, L, L, L, L	L, L, L, L	E, E, E, E, E, E	A	Y, F, F, F	L	L
N	T756	T694	T	9A	V	A, A	C, C, C, V, V	T, T, T, T	V, V, V, V, V, V	V	V, V, V, V	T	T
N	L757	L695	L			V, I	L, L, L, L, L	I, I, I, I	L, L, L, L, L, L	L	V, I, I, I	L	L
N	A760	G698	A	Neo1, 8B1	G, C	A, A	A, A, A, A, A	A, A, A, A	C, C, C, C, C, C	G	A, A, A, A	A, G, S, T	A
N	R762	K700	K, R	Drs2, 8A2	A, A	-, -	R, H, R, G, G	R, R, R, R	L, L, Y, L, L, L	K	K, R, K, K	R, K	R
N	Y769	Y707	Y, F			-, -	R, R, K, -, -	E, E, E, E	F, F, F, F, Y, F	H	L, W, D, L	Y, F	Y
N	W772	F710	W, F (P4B)	11A, 11B, 11C	I, I, I	-, -	M, M, M, -, -	W, W, W, W	G, G, G, G, G, T	A	A, V, A, V	W, F	W
N	A779	A717	A			-, -	-, -, -, -, -	-, -, -, -	-, -, -, -, -, -	V	-, -, -, -	A	A
N	N785	N723	N, D	8B2, 8B4, 11B	S, E, Q	-, -	-, -, -, -, -	-, -, -, -	-, -, -, -, -, -	-	-, -, -, -	D, G	D
N	R786	R724	R	8B3, 10A	-, S	-, -	-, -, -, -, -	-, -, -, -	-, -, -, -, -, -	-	-, -, -, -	R	R
N	E798	E737	E	8B3	-	-, -	E, E, E, L, L	V, L, L, V	I, T, T, M, S, T	E	E, E, E, E	E	E
N	L803	L742	L			L, L	F, F, F, F, F	C, C, C, C	F, F, F, F, F, F	F	L, F, F, F	L, I	I
N	I804	L743	L	Drs2, 11C	I	C, C	V, V, V, L, L	I, I, I, I	V, V, V, V, A, V	L	L, M, L, L	L, V, I	L
N	G805	G744	G	9A, 9B	C, C	G, G	G, G, G, G, G	A, A, C, A	G, G, G, G, G, G	G	G, G, G, G	G	G
N	T807	T746	T			I, I	V, V, V, V, V	V, V, V, V	I, M, M, I, V, L	I	L, I, L, L	T	A
N	I809	V748	V, I			I, I	M, M, M, I, I	I, I, I, I	M, M, M, M, M, M	V	M, M, L, M	V, I	I
N	E810	E749	E			A, A	L, L, L, I, I	E, E, E, E	I, I, I, I, I, I	S	R, Q, E, E	E	E
N	D811	D750	D			D, D	D, D, D, D, D	D, D, D, D	D, D, D, D, D, D	C	N, N, N, N	D	D
N	K812	K751	K, R	9A, 9B	Q, Q	T, A	P, P, P, P, P	P, P, P, P	P, P, P, P, P, P	P	L, K, R, R	K	R
N	L813	L752	L			V, V	P, P, P, P, P	V, V, V, V	P, P, P, P, P, P	L	L, L, L, L	L	L
N	Q814	Q753	Q			K, K	R, R, R, R, R	R, R, R, R	R, R, R, R, R, R	K	K, K, K, K	Q	Q
P	V817	V756	V	11A, 11C	A, A	A, A	V, V, V, V, V	V, V, V, V	V, V, V, V, V, V	S	T, T, T, T	V, I	V
P	L824	L763	L	Dnf3	I	L, L	C, C, C, L, L	C, C, C, C	C, C, C, C, C, C	I	L, L, L, L	L	L
P	A827	A766	A	8B3	S	M, M	A, A, A, S, S	A, A, A, A	A, A, A, A, A, A	A	T, A, A, A	A	A
P	I829	I768	I	10A, 11B	L, L	L, V	I, I, I, V, V	I, I, I, I	I, I, I, I, I, I	H	I, I, I, I	I, L, V	I
P	K830	K769	K	10A, 10B	Q, Q	E, D	R, R, R, S, S	T, T, T, T	K, K, K, K, R, K	R	R, R, R, R	K	N
P	I831	I770	I, V, L, M			V, V	V, V, V, I, V	V, V, V, V	V, V, V, V, V, V	V	A, T, T, T	I, L, V	F
P	W832	W771	W			V, V	I, I, V, K, K	R, R, R, R	I, I, I, I, I, I	V	V, V, V, V	W	W
P	L834	L773	L			M, I	I, I, I, I, I	V, V, V, V	V, V, V, V, V, V	I	V, V, I, I	L	L
P	R838	K777	K	Drs2	R	N, N	N, N, N, S, A	N, N, N, N	H, H, H, H, H, H	N	N, S, N, N	K	K
P	E840	E779	E			K, K	G, G, G, E, E	N, N, N, N	I, I, I, I, I, I	L	Q, L, Q, Q	E	Q
P	L895	L824	L, V, I			-, -	R, K, K, Q, Q	L, L, L, L	C, C, C, I, C, A	L	L, F, F, F	L	F
P	I897	I826	I, V	8B2, 8B4	-, -	-, -	Y, F, Y, V, M	L, L, L, L	V, V, I, V, I, V	L	L, M, L, M	I	I
P	L902	L831	L, M	8B2, 8B4	G, S	-, -	F, F, F, I, V	F, F, F, F	L, L, L, L, L, L	L	F, F, F, Y	L	L
P	L914	F842	F	Drs2, 8B4	L	-, -	Q, Q, Q, L, L	R, K, R, R	I, I, I, I, A, I	L	L, V, L, L	F, L	F
P	C921	L849	C	Neo1, Dnf3	L, T	-, -	A, A, A, V, V	K, K, K, K	H, H, H, H, H, Y	V	Q, H, N, N	C	S
P	V924	V852	V			K, K	C, R, R, A, S	R, R, R, R	I, I, I, I, M, I	Q	T, T, T, T	V, I	A
P	I925	I853	V, L, I			V, V	C, C, C, V, V	V, V, V, V	V, V, V, V, V, V	V	V, V, I, V	I, V, L	I
P	C926	A854	C	Neo1	A	F, F	F, F, F, F, F	L, L, L, L	F, F, F, F, F, F	F	F, F, F, F	C	C
P	C927	C855	C			V, V	A, A, A, Y, F	A, A, A, A	A, A, A, A, A, A	A	A, A, A, A	C	C
P	Q933	Q861	Q			H, H	H, H, H, H, H	D, D, D, D	Q, Q, Q, Q, Q, Q	Q	Q, Q, Q, Q	Q	Q
P	K942	R870	K, R	9A, 9B	Q, Q	Q, Q	Q, Q, Q, Q, Q	I, I, I, I	Q, Q, Q, Q, Q, Q	K	Q, Q, Q, Q	K, R	K
P	L949	V877	T	Neo1, Drs2	V, L	V, V	T, T, T, V, V	V, V, V, V	V, V, V, V, V, V	T	V, V, V, V	T	T
P	A951	C879	A	Neo1, 10B, 11C	C, S, S	M, M	M, M, M, M, M	V, V, V, V	V, V, V, V, V, V	M	M, M, M, M	A, S	A
P	I952	I880	I, V			V, V	T, T, T, T, T	T, T, T, T	T, T, T, T, T, T	C	C, C, C, C	I	I
P	V959	V887	V, I			S, S	A, A, A, A, A	G, G, G, G	S, S, S, S, S, S	V	C, C, C, C	V	V
P	S960	S888	S	Dnf1, Dnf2, Dnf3 8B1, 8B3		P, P	P, P, P, V, V	P, P, P, P	P, P, P, P, P, P	G	G, G, G, G	G, S	R
P	M961	M889	M			A, A	A, A, A, A, A	A, A, A, A	A, A, A, A, A, A	A	A, A, A, A	M	M
P	I962	I890	I			L, L	L, L, L, L, L	L, L, L, L	L, L, L, L, L, L	L	L, L, L, L	I, L	I
P	H966	D894	H, D			N, D	E, E, E, D, D	D, D, D, D	D, D, D, D, D, D	D	D, H, H, H	D, H	D
P	G970	G898	G			A, A	A, A, A, A, A	A, A, A, A	A, A, A, A, A, A	G	S, S, S, S	G	G
P	G973	G901	G			-,-	S, S, S, Q, Q	I, I, I, I	I, I, I, I, I, I	A	Q, E, E, E	G	G
P	E975	E903	E			G, G	G, G, G, G, G	G, G, G, G	G, G, G, G, G, G	K	-, -, -, -	E	E
P	G976	G904	G			T, T	T, T, T, T, T	T, T, T, T	S, S, S, S, S, S	L	-, -, -, -	G	G
P	Q978	Q906	Q			V, V	V, V, V, V, V	V, V, V, V	V, V, V, V, A, A	D	E, E, E, E	Q	Q
P	D984	D912	D			D, D	E, E, E, D, N	D, D, D, D	D, D, D, D, D, D	P	P, P, P, P	D	D
P	F990	F918	F			L, L	F, F, F, F, F	F, F, F, F	N, N, N, N, N, N	S	S, S, N, N	F	F
TM5	K991	C919	K, R	Neo1, 8A2, 8B3	C, S, C	L, L	S, S, A, Q, S	T, T, S, T	F, F, F, F, F, F	I	I, I, I, I	R	R
TM5	L993	L921	L, I, V			V, V	I, I, I, I, I	I, I, I, I	S, S, S, S, S, S	C	C, C, C, C	L	L
TM5	K995	E923	R, K	8A1, Neo1	E, N	A, A	A, A, A, S, N	K, K, K, K	V, V, V, V, V, V	C	P, P, P, P	R, D, P	R
TM5	L996	L924	L, M	11A	M	S, S	A, A, A, A, A	A, A, A, A	T, T, T, T, T, T	H	M, N, H, H	L	L
TM5	L997	L925	L	Dnf1, Dnf2	V, V	I, I	V, V, V, I, V	V, V, V, V	G, G, G, G, G, G	V	V, L, L, L	L	I
TM5	H1000	H928	H			L, L	E, E, E, E, E	W, W, W, W	E, E, E, E, Q, E	Q	E, E, E, E	H	H
TM5	Y1005	Y933	Y			V, V	Y, Y, Y, Y, F	Y, Y, Y, Y	F, F, F, F, F, F	L	L, L, L, L	Y	Y
TM5	R1007	R935	R			R, R	N, N, N, N, N	S, S, S, S	N, N, N, N, N, N	T	T, T, T, S	R	R
TM5	Y1029	Y957	Y, F			V, V	T, T, T, A, S	G, G, G, G	F, F, F, F, Y, Y	L	L, L, L, L	Y, F	F
TM5-6 linker	F1035	F963	F	8B1	Y	-.-	-, -, -, -, -	-, -, -, -	-, -, -, -, -, -	-	-, -, -, -	F, Y	V
TM6	Y1049	Y977	F, Y			A, A	V, V, V, I, I	V, V, V, V	I, I, I, I, I, I	Q	I, I, Q, Q	F, Y	Y
TM6	F1053	Y981	Y, F			S, S	T, T, T, M, M	M, M, M, M	T, T, T, T, T, T	L	I, I, I, I	F, L, Y	Y
TM6	T1054	T982	T	8B3, 10A	S, S	S, S	D, D, D, D, D	D, D, D, D	D, D, D, D, D, D	L	T, I, T, T	T, S	T
TM6	P1057	P985	P			V, V	P, P, P, P, P	A, A, A, A	P, P, P, P, P, P	C	V, V, I, V	P	P
TM6-7 linker	D1065	D992	D, E			L, L	N, N, N, E, E	E, E, E, E	E, E, E, E, E, E	S	T, N, N, T	D, E	D
TM6-7 linker	P1077	P1004	P			S, G	-, -, -, -, -	L, L, L, L	M, M, M, M, M, M	S	L, L, L, L	P	P
TM6-7 linker	L1079	L1006	L			I, M	R, K, K, K, Q	L, K, L, L	R, R, R, R, L, R	E	-, -, -, -	L	I
TM6-7 linker	Y1080	Y1007	Y			G, K	P, P, L, P, P	R, R, R, R	Q, Q, Q, L, R, K	-	G, V, V, A	Y	L
TM6-7 linker	K1081	K1008	K, R	8B1, 8B2, 8B3, 11C, Dnf3	I, E, V, M, S	Q, P	P, P, P, P, P	K, R, K, K	P, P, P, P, P, P	-	R, A, P, P	Q, R, G	F
TM7	F1094	F1021	F			-.-	F, F, F, I, I	M, M, M, M	I, I, I, I, A, A	I	L, L, L, L	I, V, F	F
TM7	I1110	L1037	F, W	Neo1, Drs2, 10A	L, I, S	-,-	G, G, A, F, F	F, F, F, F	F, F, F, F, F, F	Y	G, L, A, S	F, T, S, L	V
TM8	T1140	T1059	T	8B1, 8B3 Dnf2	S, L, A	-,-	S, S, S, T, T	N, N, N, N	V, A, V, V, I, V	T	S, F, F, P	T, S, I	S
TM8-9 linker	W1157	W1076	W	10D, Dnf3	L, R	-,-	V, E, M, S, R	S, R, R, N	K, K, K, R, R, R	W	T, K, T, T	F, W, I	F
TM9	S1168	T1087	S	Neo1	T	-,-	S, S, S, S, S	T, T, T, T	E, E, E, E, Q, Q	T	L, L, Q, A	S	N
TM9	W1172	Y1091	F, W, Y			-,-	H, H, H, Q, Q	Q, Q, Q, Q	A, A, A, A, G, G	I	L, I, C, T	W, A	F
TM10	W1206	Y1113	W, Y	9A, 9B, 8B3	L, L	D, D	W, W, W, L, L	W, W, W, W	W, W, W, W, W, W	K	K, R, R, R	W, Y	W
TM10	A1216	S1123	A, S, C	Dnf3, 8B3	P, N	L, P	V, V, V, V, V	E, E, E, T	I, I, I, I, I, I	D	N, N, N, Q	T, A, S	G
TM10	K1224	K1131	K, R	Dnf1, Dnf2, 11C, 10B	D, D, I, L	S, S	K, K, K, K, K	A, S, A, S	K, K, K, K, K, K	D	E, E, E, E	I, K, R, S	K
