## Supplementary Tables for "Structural Determinants for the Monomeric and Phospholipid-Transport P4B-ATPase via comprehensive *in silico* analysis of P4-ATPase structures": Table_S4.xlsx

### Sheet: Supp Table 4. P-type conserved
Domain	Drs2	Neo1	Trends	Exceptions	Residue in exception	P1A (7A, 7B)	P2A (2A1-3, 2C1-2)	P2B (2B1-4)	P2C (4A, 12A, 1A1-4)	P5A (13A1)	P5B (13A2-5)	P4A (Plants)	P4C (plants)	Conserved in all P-type ATPases	Selected
A	N201	N173	N			K, Q	N, N, N, N, N	N, N, N, N	N, N, N, N, N, N	N	N, N, N, N	N	N	N
A	G305	G273	G			G, G	G, G, G, G, G	G, G, G, G	G, G, G, G, G, G	G	G, G, G, G	G	G	G
A	D306	D274	D			D, D	D, D, D, D, D	D, D, D, D	D, D, D, D, D, D	D	D, D, D, D	D, E, N	N	D
A	P317	P285	P	8B2, 8B4	A, A	P, P	P, P, P, P, P	P, P, P, P	P, P, P, P, P, P	P	P, P, P, P	P	P	P
A	D319	D287	D			D, D	D, D, D, D, D	D, D, D, D	D, D, D, D, D, D	D	D, D, D, D	D	D	D
A	L339	L307	L			T, T	L, L, L, L, F	-, -, -, -	L, L, L, L, L, L	L	L, L, L, L	L	L	L
A	G341	G309	G			G, G	G, G, G, G, G	-, -, -, -	G, G, G, G, G, G	G	G, G, G, G	G	G	G
A	E342	E310	E			E, E	E, E, E, E, E	-, -, -, -	E, E, E, E, E, E	E	E, E, E, E	E	E	E
A	K348	R316	K, R, H			G, G	K, K, K, K, K	-, -, -, -	R, R, R, R, R, R	K	K, K, K, K	K, R	R	K, R
A	I401	L368	L, I			V, V	L, L, L, A, V	L, L, L, L	A, C, T, C, A, C	I	L, L, L, L	L, I	L	L, I, V, A
A	V417	V384	V	11A, 11B, 11C	A, A, A	A, A	V, V, A, V, V	V, V, V, V	V, V, V, V, V, V	V	V, V, V, V	V	S	A, V
A	G421	G388	G			G, G	G, G, G, G, G	G, G, G, G	G, G, G, G, G, G	G	G, G, G, G	G	G	G
A-TM3 linker	T424	T391	T, L	9A	L	T, T	T, T, T, S, S	S, S, S, S	T, T, T, T, T, T	T	T, T, T, T	T	T	S, T
TM4	P507	P456	P			P, P	P, P, P, P, P	P, P, P, P	P, P, P, P, P, P	P	P, P, P, P	P	P	P	Yes
TM4	L510	L459	L, M			L, L	L, L, L, L, L	L, L, L, L	L, L, L, L, L, L	L	L, L, L, L	L	L	L	Yes
TM4-P linker	G552	G495	G			H, H	G, G, G, G, G	G, G, G, G	G, G, G, G, G, G	G	G, G, G, G	G	G	G
P	D560	D503	D			D, D	D, D, D, D, D	D, D, D, D	D, D, D, D, D, D	D	D, D, D, D	D	D	D
P	K561	K504	K			K, K	K, K, K, K, K	K, K, K, K	K, K, K, K, K, K	K	K, K, K, K	K	K	K
P	T562	T505	T			T, T	T, T, T, T, T	T, T, T, T	T, T, T, T, T, T	T	T, T, T, T	T	T	T
P	G563	G506	G			G, G	G, G, G, G, G	G, G, G, G	G, G, G, G, G, G	G	G, G, G, G	G	G	G
P	T564	T507	T			T, T	T, T, T, T, T	T, T, T, T	T, T, T, T, T, T	T	T, T, T, T	T	T	T
P	L565	L508	L			I, I	L, L, L, L, L	L, L, L, L	L, L, L, L, L, L	L	L, L, L, L	L	L	L
P	T566	T509	T			T, T	T, T, T, T, T	T, T, T, T	T, T, T, T, T, T	T	T, T, T, T	T	T	T
N	F698	F640	F			V, V	F, F, F, F, F	F, F, F, F	F, F, F, F, F, F	F	F, F, F, F	F	F	F
N	K721	K664	K			I, I	K, K, K, K, K	K, K, K, K	K, K, K, K, K, K	K	K, K, K, K	K	K	K
N	G722	G665	G			G, G	G, G, G, G, G	G, G, G, G	G, G, G, G, G, G	G	G, G, G, G	G	G	G
N	A723	A666	A			N, N	A, A, A, A, A	A, A, A, A	A, A, A, A, A, A	A	S, A, A, A	A	A	A
N	G753	G691	G	8B1, 8B3	T, T	G, G	T, T, T, G, G	G, G, G, G	G, G, G, G, G, G	G	G, G, G, G	G	G	G
N	R755	R693	R				R, R, R, R, R	R, R, R, R	R, R, R, R, R, R	R	R, R, R, R	R	R	R
P	T835	T774	T			T, T	T, T, T, T, T	T, T, T, T	T, T, T, T, T, T	T	T, T, T, T	T	T	T
P	G836	G775	G			G, G	G, G, G, G, G	G, G, G, G	G, G, G, G, G, G	G	G, G, G, G	G	G	G
P	D837	D776	D			D, D	D, D, D, D, D	D, D, D, D	D, D, D, D, D, D	D	D, D, D, D	D	D	D
P	T841	T780	T			T, T	T, T, T, T, T	T, T, T, T	T, T, T, T, T, T	T	T, T, T, T	T	T	T
P	A842	A781	A			A, A	A, A, A, A, A	A, A, A, A	A, A, A, A, A, A	A	A, A, A, A	A	A	A
P	G899	G828	G	8B2, 8B4	-, -	-, -	G, G, G, G, G	G, G, G, G	G, G, G, G, G, G	G	G, G, G, G	G	G	G
P	R928	R856	R			E, E	R, R, R, R, R	R, R, R, R	R, R, R, R, R, R	R	R, R, R, R	R	R	R
P	P931	P859	P			P, P	P, P, P, P, P	P, P, P, P	P, P, P, P, P, P	P	P, P, P, P	P	P	P
P	K934	K862	K			K, K	K, K, K, K, K	K, K, K, K	K, K, K, K, K, K	K	K, K, K, K	K	K	K
P	V938	A866	V	Neo1, 11B	A, I	V, V	V, V, V, I, I	V, V, V, V	V, V, V, V, V, V	I	V, I, V, I	T, V	V	V
P	G953	G881	G			G, G	G, G, G, G, G	G, G, G, G	G, G, G, G, G, G	G	G, G, G, G	G	G	G
P	D954	D882	D			D, D	D, D, D, D, D	D, D, D, D	D, D, D, D, D, D	D	D, D, D, D	D	D	D
P	G955	G883	G			G, G	G, G, G, G, G	G, G, G, G	G, G, G, G, G, G	G	G, G, G, G	G	G	G
P	N957	N885	N			N, N	N, N, N, N, N	N, N, N, N	N, N, N, N, N, N	N	N, N, N, N	N	N	N
P	D958	D886	D			D, D	D, D, D, D, D	D, D, D, D	D, D, D, D, D, D	D	D, D, D, D	D	D	D
P	A965	A893	A	9A, 11C	S, S	A, A	A, A, A, A, A	A, A, A, A	A, A, A, A, A, A	A	A, A, A, A	A	A	A
P	G968	G896	G			G, G	G, G, G, G, G	G, G, G, G	G, G, G, G, G, G	G	G, G, G, G	G	G	G
P	A979	A907	A			A, A	A, A, A, C, S	A, A, A, A	S, S, S, S, A, A	A	A, A, A, A	A	A	A
TM5	G1001	G929	G			S, S	G, G, G, G, G	G, G, G, G	G, G, G, G, G, G	G	G, G, G, G	G	G	G
TM5	S1002	R930	R, H	Drs2, 8A1, 8A2	S, A, A	R, K	R, R, R, K, K	R, R, R, R	R, R, R, R, R, R	R	R, R, R, R	H, R	R	R, K, H
