## Supplementary Tables for "Structural Determinants for the Monomeric and Phospholipid-Transport P4B-ATPase via comprehensive *in silico* analysis of P4-ATPase structures": Table_S5.xlsx

### Sheet: Supp Table 5. P4A-B specific
Domain	Drs2	Neo1	P4B	H&Y P4A	Plant P4C	Plant P4A	P1A (7A, 7B)	P2A (2A1-3, 2C1-2)	P2B (2B1-4)	P2C (1A1-4, 4A, 12A)	P5A (13A1)	P5B (13A2-5)	Selected	TM residues
TM1	K224	F196	F, Y	R, E, N, K	R	R	A, A	D, D, D, N, N	D, D, D, D	G, G, G, G, G, G	A	N, N, N, N	Yes	Yes
TM1	A226	Y198	F, Y, L	A, S	M	A	M, M	L, L, L, L, L	T, T, T, T	F, F, F, F, L, F	F	Y, F, F, F	Yes	Yes
TM1	I236	S208	S, A	L, V, I	L	L	A, A	I, I, V, I, V	V, I, V, I	L, L, L, L, I, L	L	L, L, L, L		Yes
TM2	T250	Y222	Y	T, L, A, S	T	S, T, A	L, L	I, I, I, I, V	V, V, V, V	L, L, L, L, L, L	S	I, I, I, I	Yes	Yes
A	P315	R283	R	varied	E	F, T	K, K	K, K, K, R, R	L, L, L, L	R, R, R, R, R, Q	L	L, I, L, S		Yes
A	E335	K303	R, K	E, T	E	E, Q	D, D	D, D, D, D, D	D, D, D, D	D, D, D, D, D, D	D	N, N, D, N
A	A337	D305	D	varied	A	M, T, A	S, S	S, S, S, S, S	S, S, S, S	S, S, S, S, S, S	A	S, S, G, G
A	N338	Q306	Q	varied	A	N	I, I	I, I, I, S, S	S, S, S, S	S, S, S, S, S, S	M	S, M, M, M
A	L345	W313	W	L, M, H, C	L	L	K, K	S, S, S, P, P	-, -, -, -	P, P, P, P, P, P	P	P, P, P, P
A	S372	A338	A, V	C, S, V	C	C	-, -	V, V, I, A, L	-, -, -, -	-, -, -, -, -, -	R	L, D, S, T
A	L402	W369	W	L, Y	L	L	I, I	F, F, F, F, F	L, L, L, L	F, F, F, F, F, F	F	F, F, F, F
A	R403	A370	A	R	Q	R	A, A	S, S, S, M, M	S, S, S, S	F, F, F, F, F, F	G	C, C, C, C
A	R408	A375	A, S	R, K, M	R	R, K	Q, A	A, A, T, R, Q	M, M, M, M	V, V, V, V, L, L	V	L, I, I, I
A	T410	S377	S, A	T	T	T	N, H	A, A, S, C, Y	E, E, E, E	E, E, E, E, E, E	D	Q, Q, Q, Q
A	A411	G378	G	varied but mostly large	E	E, D, S, A, T, P	G, G	G, G, G, G, G	G, G, G, G	G, G, G, G, G, G	S	A, T, A, V
A	K425	R392	R	K	K	K	T, T	E, E, E, E, Q	Q, Q, Q, Q	V, V, V, V, I, I	S	A, S, A, A
TM3	K442	L409	L	R, K, Y, L	A	K, R	Q, Q	Q, Q, R, K, K	G, G, G, G	A, M, I, A, I, I	L	K, R, R, S
TM3	I449	K416	K	L, V, F, Y, I	G	Y, I	G, G	E, E, R, K, K	V, V, V, V	H, Q, Q, H, D, H	L	A, L, L, V
TM4	F491	W440	W	F, G, S, A, V, M	L	I, G, W, A	I, I	G, G, G, D, Q	F, F, F, F	T, S, T, G, T, Q	R	L, V, P, P	Yes	Yes
TM4	F492	Y441	Y, P	G, F, V, I, A	L	F, V, I	I, I	A, A, A, I, L	V, V, V, V	W, W, W, F, V	Y	N, G, E, K	Yes	Yes
TM4	Y532	P481	P, K, A	H, Y, F	I	Y	N, N	K, K, K, K, K	D, D, D, D	K, K, K, K, K, K	L	Q, I, R, K		Yes
TM4-P linker	V548	P491	P	N, T, A, S, L, V	S	N	L, L	V, V, V, V, V	C, C, C, C	V, V, V, V, V, V	I	I, I, I, I
P	Q553	R496	R	Q	Q	Q, M	K, K	C, C, C, C, C	N, N, N, N	S, S, S, S, S, S	K	K, Q, Q, Q
N	C575	I518	L, I	C, F	C	C, A	V, V	M, M, M, I, L	A, A, S, A	M, M, M, M, L, L	V	V, I, V, T
N	S576	H519	H	T, S, C	C	S, C	K, L	F, F, F, F, V	Y, Y, Y, Y	W, W, W, W, W, W	A	V, Q, V, V
N	T635	N578	N	T, S	T	T	S, A	D, D, D, D, N	A, A, A, A	R, R, R, R, R, R	S	A, S, S, S
N	I637	T580	T	V, M, Q, E, L	L	I, L, V	- -	S, A, A, V, V	T, T, T, T	V, V, V, D, A, E	M	S, T, I, I
N	G661	F603	W, F	A, G, T	A	A	Y, Y	L, L, L, L, L	L, F, F, F	C, C, C, F, F, F	A	S, A, A, G
N	C696	F638	F	L, M, I	L	L, H	Q, Q	L, L, L, Y, I	Y, Y, Y, Y	I, I, I, I, I, I	F	F, F, F, F
N	E697	P639	P	E, D, G, P, S, N	W	E, D	V, A	E, E, E, P, P	T, T, T, T	P, P, P, P, P, P	H	P, P, P, P
N	R702	S644	S, T, R	R	R	R, K	G, G	R, R, R, Q, Q	R, R, R, R	N, N, N, N, N, N	L	L, L, L, L
N	S706	G648	G	S	S	S, T	S, G	S, S, S, A, A	S, S, S, S	L, L, L, M, L, L	S	S, S, T, S
N	P712	E654	E, R, K	P, Q	C	-	I, V	A, N, T, R, K	-, -, -, -	T, -, P, -, P, P	E	P, L, M, A
N	A741	W679	W	varied	T	E, V, P, A, K	D, D	K, K, Q, V, F	I, M, M, M	A, A, A, A, A, T	D	D, D, S, N
N	M743	E681	E, D, Q	varied but E in ATP8B3	G	K, R, S, T, Q	N, S	M, M, L, Q, L	K, K, R, R	Q, Q, Q, Q, Q, H	H	A, Q, V, P
N	R744	E682	E	varied but E in ATP8B3	D	I, E, K, R, D	D, D	A, S, A, Q, Q	T, K, K, T	N, N, N, N, T, T	H	Q, N, S, Q
N	H745	E683	E	H, A, Y, R	A	H, Q	F, A	V, V, K, E, E	V, V, I, V	A, A, A, A, A, A	I	M, V, E, E
N	L746	T684	C, T	L, V, I	V	V, L	M, M	I, I, I, K, E	I, I, I, I	Y, Y, Y, Y, Y, Y	H	L, L, L, L
N	D748	N686	N	varied	H	A, H, E, G, V, K	E, D	E, E, D, R, R	P, P, P, P	E, E, E, E, S, E	E	S, D, I, S
N	Y749	M687	M, F	F, Y, N	Y	F, Y	H, H	W, W, W, M, M	M, M, M, M	L, L, L, L, L, L	I	Y, F, Y, Y
P	N844	C783	C, N	N, A, S	Q	N, S	S, A	A, A, A, A, A	A, A, A, A	A, A, A, A, A, A	H	T, S, T, T
P	C849	A788	A, S	C	C	C, S	V, V	I, I, L, L, I	C, C, C, C	V, V, V, V, V, V	L	C, C, S, S
P	L859	H798	H, T	L, V, F, Y, I, C	L	I, F	-, -	-, -, -, -, -	-, -, -, -	V, V, V, A, V, V	I	I, I, I, I
P	K922	P850	P, T	K, S, Q, R, T, D	R	S, T, N, A	I, I	-, -, -, -, -	L, L, L, L	T, T, T, P, P, Q	-	G, G, G, G
P	L950	C878	C, A	L, Y	L	L	A, A	A, A, A, A, A	A, A, A, A	A, A, A, A, A, A	L	G, G, G, G
TM5	W1003	N931	N, F	W, F, L, Y	Y	W	K, R	A, A, A, G, G	N, N, N, N	L, L, L, L, L, L	C	C, A, A, A	Yes	Yes
TM5	I1008	S936	S	V, M, I, L, T	T	I, M	I, I	M, M, M, I, I	I, I, I, I	L, L, L, L, L, L	T	S, S, S, S		Yes
TM5	Y1014	F942	F	Y, E, Q, C	Y	Y	F, L	Y, Y, Y, F, F	F, F, F, F	Y, Y, Y, Y, Y, Y	I	Y, F, Y, Y	Yes	Yes
TM5	S1015	V943	V, I	C, F, Y, T, S	S	F, N	A, A	L, L, L, Q, Q	Q, Q, Q, Q	L, L, L, L, L, L	L	M, M, M, L	Yes	Yes
TM5	F1016	M944	M, I	F, L	F	F	L, L	I, I, I, L, L	L, L, L, L	L, L, L, L, L, L	A	A, A, A, T	Yes	Yes
TM5	Y1017	H945	H	Y	Y	Y	I, I	S, S, S, S, S	T, T, T, T	T, T, T, T, T, T	L	L, L, L, M	Yes	Yes
TM5	K1018	R946	R	K	K	K, R	Y, Y	S, S, S, T, T	V, V, V, V	S, S, S, S, K, K	N	Y, Y, Y, Y	Yes	Yes
TM5	N1019	G947	G, S	N, S, E	S	N	N, N	N, N, N, S, S	N, N, N, N	N, N, N, N, N, N	A	S, S, S, G	Yes	Yes
TM5	F1027	A955	A, V	I, L, F, V, A	I	F	A, A	F, F, F, S, T	F, F, F, F	L, L, L, L, L, L	S	L, T, L, L		Yes
TM5-6 linker	W1028	V956	V, I	W, L, I	F	W, Y, L	G, G	L, L, L, L, L	T, T, T, T	I, L, L, M, I, I	V	I, L, L, L		Yes
TM5-6 linker	Q1038	I966	V, L, I	Q, S, T	T	Q, K, T	G, G	P, P, P, P, P	D, D, D, D	P, P, P, P, P, P	G	N, L, T, L		Yes
TM6	N1050	A978	A, S, T	N	N	N, S	M, M	N, N, N, N, N	N, N, N, N	D, D, D, D, E, D	G	D, D, D, D	Yes	Yes
TM6	L1051	T979	T, S	V, L, I, T	V	V	A, A	L, L, L, I, I	L, L, L, L	L, L, L, L, L, L	-	L, L, L, V		Yes
TM6	V1055	M983	M, L	A, S, T, V	S	S, A	V, V	G, G, G, G, G	T, T, T, T	M, M, M, M, I, I	A	T, L, T, L		Yes
TM7	S1105	G1032	G, A	S, A, G	A	S, A	-, -	G, G, G, V, I	Q, Q, Q, Q	A, A, A, A, S, A	F	T, I, L, C	Yes	Yes
TM7	F1109	Q1036	M, Q	F, T	F	F, Y	-, -	V, V, V, L, I	V, I, I, I	G, G, G, G, G, A	V	L, S, I, I	Yes	Yes
TM8	S1133	R1052	H, R, A, N	L, F, S, T, A, P	E	S, A, D, V	-, -	E, Y, F, R, R	E, E, E, Q	T, T, T, T, T, T	L	Y, Y, F, F		Yes
TM8	G1135	V1054	V	G, A	G	G, S	-, -	M, M, T, T, T	Y, Y, Y, Y	H, H, H, Q, Y, Y	N	N, N, N, T	Yes	Yes
TM8	V1138	S1057	S, T	V, I, M, L, N	A	M, V, W	-, -	A, A, A, T, T	V, I, I, V	F, F, F, F, F, F	V	V, V, V, L	Yes	Yes
TM8	V1146	E1065	E	V, I, F, C	Q	V, A	-, -	E, E, E, D, D	Q, Q, Q, Q	Q, Q, Q, Q, Q, Q	Q	Y, Y, C, Y	Yes	Yes
TM8	K1149	M1068	M, N	K, Q, E, H, Y	V	Q, R, H	-, -	N, N, N, N, N	N, N, N, N	D, D, D, D, D, D	T	L, V, V, V	Yes	Yes
TM8-9 linker	T1161	M1080	M	varied	Q	Q, T, H	-, -	L, L, L, F, F	F, F, F, F	L, L, L, L, L, I	L	F, F, F, F		Yes
TM9	I1165	E1084	E, I, Q	I, V, C, L, T	I	I, V	-, -	I, I, V, V, V	V, V, V, V	L, L, L, I, I, I	L	L, V, L, L		Yes
TM9	F1175	S1094	S	F, I, M, V, W	I	F, C	-, -	I, I, I, V, V	I, I, I, I	L, L, L, L, L, L	L	L, I, I, I		Yes
